# cAMP-related second messenger pathways modulate hearing function in *Aedes aegypti* mosquitoes

**DOI:** 10.1101/2025.03.23.644695

**Authors:** YiFeng Y.J. Xu, YuMin M. Loh, Tai-Ting Lee, Wan-Tze Chen, WenWei Loh, Takuro S. Ohashi, Daniel F. Eberl, Marta Andrés, Matthew P. Su, Azusa Kamikouchi

**Affiliations:** Graduate School of Science, Nagoya University, Nagoya, Japan; Institute of Transformative Bio-Molecules (WPI-ITbM), Nagoya University, Nagoya, Japan; Ear Institute, University College London, 332 Gray’s Inn Road, London, WC1X 8EE, UK; Department of Biology, The University of Iowa, Iowa City, IA, USA; Institute for Advanced Research, Nagoya University, Nagoya, Japan; The Francis Crick Institute, 1 Midland Road, London, NW1 1AT, UK; Animal Health Research Centre, National Institute for Agricultural and Food Research and Technology, Spanish National Research Council (CISA-INIA-CSIC), 28130 Valdeolmos, Spain

**Keywords:** *Aedes* mosquitoes, hearing, neurotransmitters, octopamine, electrophysiology, second messenger

## Abstract

The powerful ears of male *Aedes aegypti* mosquitoes facilitate identification and localization of mating partners *via* detection of female flight tones. Male hearing function is modulated by the efferent release of neurotransmitters, though the secondary mechanisms underlying this modulation remain unclear. Here, we investigated these mechanisms using octopamine as a model, as octopamine modulates hearing function and the erection status of fibrillar hairs lining male ears. We found that pharmacological interference with octopamine receptors alters hearing function at multiple levels and identified the second messenger cAMP as likely mediating these changes. Furthermore, the erection status of male ear fibrillar hairs could be altered by targeting specific sub-types of octopamine receptors, but these changes were not linked to changes in ear frequency tuning. Finally, we suggest that octopamine α2 receptors linked to fibrillar hair erection may not always produce functional proteins across species, with downstream implications for hearing behaviors.

**Highlights:**

- Octopamine and its receptors are found throughout *Aedes aegypti* mosquito ears
- Pharmacological interference with octopamine receptors modulates hearing function
- Modulating levels of the second messenger cAMP also alters hearing function
- Ear frequency tuning does not correlate with the erection of hairs lining male ears
