## Supplemental File 1 for "cAMP-related second messenger pathways modulate hearing function in *Aedes aegypti* mosquitoes"

### Sheet: Two copies
Species	Accession_ID	Chromosonal_location	Amino_Acid_Length	Chromosone	Strand	Distance_between_genes	Largest_intron_length	Gene_length
Aedes aegypti	XP_021694245.1	NC_035107.1 (106790555..106874716, complement)	438	1	negative	775719	80110	84161
Aedes aegypti	XP_021694244.1	NC_035107.1 (105992061..106014836, complement)	223	1	negative	-	11614	22775
Aedes albopictus	XP_029732781.1	NC_085136.1 (121323551..121340926, complement)	374	1	negative	956247	5737	17375
Aedes albopictus	XP_029730006.2	NC_085136.1 (122297173..122503472, complement)	238	1	negative	-	137294	206299
Anopheles coustani	XP_058127654.1	NC_071290.1 (14133717..14145534, complement)	414	X	negative	99294	6234	11817
Anopheles coustani	XP_058127655.1	NC_071290.1 (14244828..14245613, complement)	261	X	negative	-	0	783
Anopheles marshallii	XP_053667509.1	NC_071325.1 (4840533..4849761)	432	X	positive	96097	7685	9228
Anopheles marshallii	XP_053667487.1	NC_071325.1 (4743696..4744436)	246	X	positive	-	0	738
Armigeres subalbatus	XP_062541918.1	NC_085139.1 (202162732..202177864)	473	1	positive	234119	12923	15132
Armigeres subalbatus	XP_062541911.1	NC_085139.1 (201199340..201928613)	222	1	positive	-	591351	729273
Culex pipiens pallens	XP_039431130.1	NC_068937.1 (36413002..36420528)	387	1	positive	461904	5169	7526
Culex pipiens pallens	XP_052562553.1	NC_068937.1 (35764439..35951098)	295	1	positive	-	161040	186659
Ochlerotatus camptorhynchus	XP_065081927.1	NW_027040729.1 (1090719..1108028, complement)	398	Unknown	negative	953026	9825	17309
Ochlerotatus camptorhynchus	XP_065086301.1	NW_027040816.1 (136299..137693, complement)	229	Unknown	negative	-	0	1394
Toxorhynchites rutilus septentrionalis	XP_055615165.1	NC_073744.1 (136329562..136385813, complement)	452	1	negative	430360	18698	56251
Toxorhynchites rutilus septentrionalis	XP_055624788.1	NC_073744.1 (136816173..137044498, complement)	230	1	negative	-	159124	228325
Uranotaenia lowii	XP_055613707.1	NC_073691.1 (53152871..53172760, complement)	425	1	negative	222212	15183	19889
Uranotaenia lowii	XP_055585510.1	NC_073691.1 (53394972..53888379, complement)	258	1	negative	-	392884	493407

### Sheet: Single copy
Species	Accession	Amino_Acid_Length	Strand	Chromosone	Largest_intron_length	Gene_length
Anopheles arabiensis	XP_040173236.1	633	negative	X	138877	171268
Anopheles coluzzii	XP_040240381.2	636	positive	X	160478	195927
Anopheles darlingi	XP_049532591.1	715	positive	X	73172	84101
Anopheles funestus	XP_049286889.1	655	negative	X	104448	125225
Anopheles gambiae	XP_061501849.1	636	positive	X	164889	210479
Anopheles maculipalpis	XP_050067611.1	647	negative	X	102027	104736
Anopheles merus	XP_041770732.1	634	positive	X	167898	203214
Anopheles moucheti	XP_052901133.1	658	negative	X	110534	114052
Anopheles nili	XP_053678704.1	662	negative	X	71974	74050
Anopheles stephensi	XP_035917900.1	645	negative	X	114688	139180
Culex quinquefasciatus	XP_038104729.1	611	negative	1	426069	506801
Drosophila albomicans	XP_034113676.2	718	negative	2R	50089	52947
Drosophila ananassae	XP_032305527.1	679	positive	2L	37609	48723
Drosophila arizonae	XP_017856235.1	681	positive	2	42748	46823
Drosophila biarmipes	XP_043949474.1	686	negative	3R	46057	51424
Drosophila bipectinata	XP_070137835.1	671	negative	3R	38087	43919
Drosophila busckii	XP_017845918.1	669	positive	3R	31205	35766
Drosophila elegans	XP_017112086.1	683	negative	Unknown	44185	48252
Drosophila erecta	XP_026839689.1	673	negative	Unknown	40169	45258
Drosophila eugracilis	XP_017084958.1	668	negative	Unknown	41462	49316
Drosophila ficusphila	XP_017041115.1	701	positive	Unknown	42661	48947
Drosophila grimshawi	XP_032596644.1	667	negative	Unknown	41821	45301
Drosophila guanche	XP_034130569.1	693	positive	Unknown	36366	47223
Drosophila gunungcola	XP_052835978.1	683	negative	3R	48496	57439
Drosophila hydei	XP_023177974.2	670	negative	Unknown	41907	44252
Drosophila innubila	XP_034488201.1	672	negative	3R	43134	45602
Drosophila kikkawai	XP_017037851.1	676	positive	3	80406	47559
Drosophila mauritiana	XP_033165830.1	670	positive	3R	38132	46117
Drosophila melanogaster	NP_001262715.1	740	negative	3R	39859	49944
Drosophila miranda	XP_017145393.1	688	negative	2	38014	44467
Drosophila mojavensis	XP_032589504.1	689	negative	Unknown	43312	49009
Drosophila montana	XP_064549887.1	701	negative	Unknown	48607	52897
Drosophila navojoa	XP_030238722.1	691	negative	Unknown	42972	45804
Drosophila novamexicana	XP_030562773.1	666	negative	Unknown	46022	49407
Drosophila obscura	XP_022224921.2	695	negative	Unknown	41104	44291
Drosophila pseudoobscura	XP_001358858.4	717	negative	2	38177	43339
Drosophila rhopaloa	XP_044313062.1	659	negative	Unknown	43316	47116
Drosophila santomea	XP_039494169.1	667	negative	3R	42224	50423
Drosophila serrata	XP_020811712.1	678	negative	Unknown	40833	46049
Drosophila simulans	XP_039150576.1	670	positive	3R	38012	50117
Drosophila subobscura	XP_034665493.1	693	positive	0	35351	43023
Drosophila subpulchrella	XP_037730835.1	683	negative	Unknown	51026	62708
Drosophila sulfurigaster albostrigata	XP_062123006.1	721	positive	2R	41609	50606
Drosophila takahashii	XP_016997264.2	693	negative	3R	50580	54297
Drosophila teissieri	XP_043652986.1	697	positive	3R	39818	45428
Drosophila tropicalis	XP_068156927.1	737	negative	Unknown	40041	45079
Drosophila virilis	XP_002058661.3	695	negative	2	46292	48656
Drosophila willistoni	XP_023035514.1	767	negative	3R	50613	54122
Drosophila yakuba	XP_039231211.1	667	negative	3R	42956	53081
Malaya genurostris	XP_058443702.1	619	negative	1	596091	708036
Sabethes cyaneus	XP_053682731.1	606	negative	1	419558	485720
Topomyia yanbarensis	XP_058818857.1	619	positive	1	473202	580411
Wyeomyia smithii	XP_055522363.1	612	negative	1	452801	566677

### Sheet: All
Species	Accession_ID	Amino_Acid_Length	Chromosone	Strand	Distance_between_genes	Largest_intron_length	Gene_length	Genus
Aedes aegypti	XP_021694244.1	438	1	negative	775719	11614	22775	Aedes
Aedes aegypti	XP_021694245.1	223	1	negative	-	80110	84161	Aedes
Aedes albopictus	XP_029732781.1	374	1	negative	956247	5737	17375	Aedes
Aedes albopictus	XP_029730006.2	238	1	negative	-	137294	206299	Aedes
Anopheles arabiensis	XP_040173236.1	633	X	negative	-	138877	171268	Anopheles
Anopheles coluzzii	XP_040240381.2	636	X	positive	-	160478	195927	Anopheles
Anopheles coustani	XP_058127654.1	414	X	negative	99294	6234	11817	Anopheles
Anopheles coustani	XP_058127655.1	261	X	negative	-	0	783	Anopheles
Anopheles darlingi	XP_049532591.1	715	X	positive	-	73172	84101	Anopheles
Anopheles funestus	XP_049286889.1	655	X	negative	-	104448	125225	Anopheles
Anopheles gambiae	XP_061501849.1	636	X	positive	-	164889	210479	Anopheles
Anopheles maculipalpis	XP_050067611.1	647	X	negative	-	102027	104736	Anopheles
Anopheles marshallii	XP_053667509.1	432	X	positive	96097	7685	9228	Anopheles
Anopheles marshallii	XP_053667487.1	246	X	positive	-	0	738	Anopheles
Anopheles merus	XP_041770732.1	634	X	positive	-	167898	203214	Anopheles
Anopheles moucheti	XP_052901133.1	658	X	negative	-	110534	114052	Anopheles
Anopheles nili	XP_053678704.1	662	X	negative	-	71974	74050	Anopheles
Anopheles stephensi	XP_035917900.1	645	X	negative	-	114688	139180	Anopheles
Armigeres subalbatus	XP_062541918.1	473	1	positive	234119	12923	15132	Armigeres
Armigeres subalbatus	XP_062541911.1	222	1	positive	-	591351	729273	Armigeres
Culex pipiens pallens	XP_039431130.1	387	1	positive	461904	5169	7526	Culex
Culex pipiens pallens	XP_052562553.1	295	1	positive	-	161040	186659	Culex
Culex quinquefasciatus	XP_038104729.1	611	1	negative	-	426069	506801	Culex
Drosophila albomicans	XP_034113676.2	718	2R	negative	-	50089	52947	Drosophila
Drosophila ananassae	XP_032305527.1	679	2L	positive	-	37609	48723	Drosophila
Drosophila arizonae	XP_017856235.1	681	2	positive	-	42748	46823	Drosophila
Drosophila biarmipes	XP_043949474.1	686	3R	negative	-	46057	51424	Drosophila
Drosophila bipectinata	XP_070137835.1	671	3R	negative	-	38087	43919	Drosophila
Drosophila busckii	XP_017845918.1	669	3R	positive	-	31205	35766	Drosophila
Drosophila elegans	XP_017112086.1	683	Unknown	negative	-	44185	48252	Drosophila
Drosophila erecta	XP_026839689.1	673	Unknown	negative	-	40169	45258	Drosophila
Drosophila eugracilis	XP_017084958.1	668	Unknown	negative	-	41462	49316	Drosophila
Drosophila ficusphila	XP_017041115.1	701	Unknown	positive	-	42661	48947	Drosophila
Drosophila grimshawi	XP_032596644.1	667	Unknown	negative	-	41821	45301	Drosophila
Drosophila guanche	XP_034130569.1	693	Unknown	positive	-	36366	47223	Drosophila
Drosophila gunungcola	XP_052835978.1	683	3R	negative	-	48496	57439	Drosophila
Drosophila hydei	XP_023177974.2	670	Unknown	negative	-	41907	44252	Drosophila
Drosophila innubila	XP_034488201.1	672	3R	negative	-	43134	45602	Drosophila
Drosophila kikkawai	XP_017037851.1	676	3	positive	-	80406	47559	Drosophila
Drosophila mauritiana	XP_033165830.1	670	3R	positive	-	38132	46117	Drosophila
Drosophila melanogaster	NP_001262715.1	740	3R	negative	-	39859	49944	Drosophila
Drosophila miranda	XP_017145393.1	688	2	negative	-	38014	44467	Drosophila
Drosophila mojavensis	XP_032589504.1	689	Unknown	negative	-	43312	49009	Drosophila
Drosophila montana	XP_064549887.1	701	Unknown	negative	-	48607	52897	Drosophila
Drosophila navojoa	XP_030238722.1	691	Unknown	negative	-	42972	45804	Drosophila
Drosophila novamexicana	XP_030562773.1	666	Unknown	negative	-	46022	49407	Drosophila
Drosophila obscura	XP_022224921.2	695	Unknown	negative	-	41104	44291	Drosophila
Drosophila pseudoobscura	XP_001358858.4	717	2	negative	-	38177	43339	Drosophila
Drosophila rhopaloa	XP_044313062.1	659	Unknown	negative	-	43316	47116	Drosophila
Drosophila santomea	XP_039494169.1	667	3R	negative	-	42224	50423	Drosophila
Drosophila serrata	XP_020811712.1	678	Unknown	negative	-	40833	46049	Drosophila
Drosophila simulans	XP_039150576.1	670	3R	positive	-	38012	50117	Drosophila
Drosophila subobscura	XP_034665493.1	693	0	positive	-	35351	43023	Drosophila
Drosophila subpulchrella	XP_037730835.1	683	Unknown	negative	-	51026	62708	Drosophila
Drosophila sulfurigaster albostrigata	XP_062123006.1	721	2R	positive	-	41609	50606	Drosophila
Drosophila takahashii	XP_016997264.2	693	3R	negative	-	50580	54297	Drosophila
Drosophila teissieri	XP_043652986.1	697	3R	positive	-	39818	45428	Drosophila
Drosophila tropicalis	XP_068156927.1	737	Unknown	negative	-	40041	45079	Drosophila
Drosophila virilis	XP_002058661.3	695	2	negative	-	46292	48656	Drosophila
Drosophila willistoni	XP_023035514.1	767	3R	negative	-	50613	54122	Drosophila
Drosophila yakuba	XP_039231211.1	667	3R	negative	-	42956	53081	Drosophila
Malaya genurostris	XP_058443702.1	619	1	negative	-	596091	708036	Malaya
Ochlerotatus camptorhynchus	XP_065081927.1	398	Unknown	negative	953026	9825	17309	Ochlerotatus
Ochlerotatus camptorhynchus	XP_065086301.1	229	Unknown	negative	-	0	1394	Ochlerotatus
Sabethes cyaneus	XP_053682731.1	606	1	negative	-	419558	485720	Sabethes
Topomyia yanbarensis	XP_058818857.1	619	1	positive	-	473202	580411	Topomyia
Toxorhynchites rutilus septentrionalis	XP_055615165.1	452	1	negative	430360	18698	56251	Toxorhynchites
Toxorhynchites rutilus septentrionalis	XP_055624788.1	230	1	negative	-	159124	228325	Toxorhynchites
Uranotaenia lowii	XP_055613707.1	425	1	negative	222212	15183	19889	Uranotaenia
Uranotaenia lowii	XP_055585510.1	258	1	negative	-	392884	493407	Uranotaenia
Wyeomyia smithii	XP_055522363.1	612	1	negative	-	452801	566677	Wyeomyia
