## Supplemental File 2 for "cAMP-related second messenger pathways modulate hearing function in *Aedes aegypti* mosquitoes"

### Sheet: fbgn38653_group
Species	Sequence identifier	Global	Local	Prediction
Drosophila albomicans	XP_034113676.2	25.34	19.54	GPCR
Drosophila ananassae	XP_032305527.1	32.3	29.86	GPCR
Drosophila ananassae	XP_001964502.3	24.14	51.57	GPCR
Drosophila arizonae	XP_017856235.1	29.79	28.65	GPCR
Drosophila arizonae	XP_017856234.1	17.51	16.27	GPCR
Drosophila biarmipes	XP_043949474.1	44.31	58.1	GPCR
Drosophila biarmipes	XP_016960394.1	44.74	58.1	GPCR
Drosophila bipectinata	XP_070137835.1	37.85	36.08	GPCR
Drosophila bipectinata	XP_017105010.2	26.57	23.68	GPCR
Drosophila busckii	XP_017845918.1	43.91	39.43	GPCR
Drosophila busckii	XP_017845917.1	31.53	27.05	GPCR
Drosophila elegans	XP_017112086.1	34.08	58.1	GPCR
Drosophila elegans	XP_017112085.1	34.38	58.1	GPCR
Drosophila erecta	XP_026839689.1	42.68	59.23	GPCR
Drosophila erecta	XP_001979600.3	43.08	59.23	GPCR
Drosophila eugracilis	XP_017084958.1	41.28	59.23	GPCR
Drosophila eugracilis	XP_017084957.1	41.54	59.23	GPCR
Drosophila ficusphila	XP_017041115.1	33.46	55.08	GPCR
Drosophila grimshawi	XP_032596644.1	27.87	27.5	GPCR
Drosophila grimshawi	XP_001994724.1	15.53	15.14	GPCR
Drosophila guanche	XP_034130569.1	31.4	27.54	GPCR
Drosophila guanche	XP_034130568.1	29.41	50.99	GPCR
Drosophila gunungcola	XP_052835978.1	32.97	58.1	GPCR
Drosophila gunungcola	XP_052835970.1	33.39	58.1	GPCR
Drosophila hydei	XP_023177974.2	41.36	36.18	GPCR
Drosophila hydei	XP_023177973.2	29.01	23.81	GPCR
Drosophila innubila	XP_034488201.1	39.01	33.35	GPCR
Drosophila innubila	XP_034488200.1	26.96	20.97	GPCR
Drosophila kikkawai	XP_017037851.1	39.79	36.33	GPCR
Drosophila kikkawai	XP_017037850.1	29.87	53.22	GPCR
Drosophila mauritiana	XP_033165830.1	39.5	59.23	GPCR
Drosophila mauritiana	XP_033165829.1	39.89	59.23	GPCR
Drosophila melanogaster	NP_001262715.1	34.57	59.23	GPCR
Drosophila melanogaster	NP_001262714.1	41.31	59.23	GPCR
Drosophila melanogaster	NP_650754.2	41.7	59.23	GPCR
Drosophila miranda	XP_017145393.1	39.67	35.15	GPCR
Drosophila miranda	XP_017145390.1	31.35	51.18	GPCR
Drosophila mojavensis	XP_032589504.1	24.61	27.01	GPCR
Drosophila mojavensis	XP_032589503.1	12.37	14.63	GPCR
Drosophila montana	XP_064549887.1	13.51	8.59	GPCR
Drosophila navojoa	XP_030238722.1	21.42	21.85	GPCR
Drosophila navojoa	XP_030238721.1	9.94	9.46	GPCR
Drosophila novamexicana	XP_030562773.1	32.14	28.55	GPCR
Drosophila novamexicana	XP_030562772.1	19.79	16.17	GPCR
Drosophila obscura	XP_022224921.2	40.59	34.58	GPCR
Drosophila obscura	XP_022224919.2	31.38	49.37	GPCR
Drosophila pseudoobscura	XP_001358858.4	27.79	51.18	GPCR
Drosophila pseudoobscura	XP_033241414.1	37.01	32.49	GPCR
Drosophila rhopaloa	XP_044313062.1	35.42	59.23	GPCR
Drosophila rhopaloa	XP_044313061.1	35.35	59.23	GPCR
Drosophila santomea	XP_039494169.1	40.73	59.23	GPCR
Drosophila santomea	XP_039494167.1	41.13	59.23	GPCR
Drosophila serrata	XP_020811712.1	39.04	36.11	GPCR
Drosophila serrata	XP_020811711.1	28.41	53.22	GPCR
Drosophila simulans	XP_039150576.1	39.27	59.23	GPCR
Drosophila simulans	XP_016034103.2	39.6	59.23	GPCR
Drosophila subobscura	XP_034665492.1	28.39	50.99	GPCR
Drosophila subobscura	XP_034665493.1	30.63	26.82	GPCR
Drosophila subpulchrella	XP_037730835.1	49.52	43.38	GPCR
Drosophila subpulchrella	XP_037730834.1	49.07	58.1	GPCR
Drosophila sulfurigaster albostrigata	XP_062123006.1	29.47	23.66	GPCR
Drosophila takahashii	XP_016997264.2	39.73	59.4	GPCR
Drosophila takahashii	XP_016997263.2	40.18	59.4	GPCR
Drosophila teissieri	XP_043652986.1	42.34	59.23	GPCR
Drosophila tropicalis	XP_068156927.1	57.78	48.47	GPCR
Drosophila tropicalis	XP_068156926.1	45.05	35.67	GPCR
Drosophila virilis	XP_002058661.3	18.27	14.51	GPCR
Drosophila willistoni	XP_023035514.1	56.02	42.52	GPCR
Drosophila yakuba	XP_039231211.1	42.39	59.23	GPCR
Drosophila yakuba	XP_039231210.1	42.63	59.23	GPCR

### Sheet: AGAP000606_group
Species	Sequence identifier	Global	Local	Prediction
Anopheles arabiensis	XP_040173236.1	31.37	39.23	GPCR
Anopheles coluzzii	XP_040240381.2	30.19	38.47	GPCR
Anopheles darlingi	XP_049532591.1	41.14	63.05	GPCR
Anopheles funestus	XP_049286889.1	27.41	32.57	GPCR
Anopheles gambiae	XP_061501849.1	30.13	38.47	GPCR
Anopheles maculipalpis	XP_050067611.1	30.7	37.84	GPCR
Anopheles merus	XP_041770732.1	29	37.28	GPCR
Anopheles moucheti	XP_052901133.1	24.88	31.21	GPCR
Anopheles nili	XP_053678704.1	31.19	34.08	GPCR
Anopheles stephensi	XP_035917900.1	30.2	36.68	GPCR
Culex quinquefasciatus	XP_038104729.1	16.35	21.13	GPCR
Malaya genurostris	XP_058443702.1	22.43	23.46	GPCR
Sabethes cyaneus	XP_053682731.1	22.27	25.34	GPCR
Topomyia yanbarensis	XP_058818857.1	20.88	21.58	GPCR
Wyeomyia smithii	XP_055522363.1	10.42	16.57	GPCR

### Sheet: AAEL025638_group
Species	Sequence identifier	Global	Local	Prediction
Aedes aegypti	XP_021694245.1	-75.37	-	No
Aedes albopictus	XP_029730006.2	-45.78	-	No
Anopheles coustani	XP_058127655.1	-20.41	-	No
Anopheles marshallii	XP_053667487.1	-50.08	-	No
Armigeres subalbatus	XP_062541911.1	-72.66	-	No
Culex pipiens pallens	XP_052562553.1	-21.67	-	No
Ochlerotatus camptorhynchus	XP_065086301.1	-56.54	-	No
Toxorhynchites rutilus septentrionalis	XP_055624788.1	-70.76	-	No
Uranotaenia lowii	XP_055585510.1	-71.23	-	No

### Sheet: AAEL004245_group
Species	Sequence identifier	Global	Local	Prediction
Aedes aegypti	XP_021694244.1	-75.63	-	No
Aedes albopictus	XP_029732781.1	-59.22	-	No
Anopheles coustani	XP_058127654.1	-60.18	-	No
Anopheles marshallii	XP_053667509.1	-60.89	-	No
Armigeres subalbatus	XP_062541918.1	-59.74	-	No
Culex pipiens pallens	XP_039431130.1	-56.4	-	No
Ochlerotatus camptorhynchus	XP_065081927.1	-61.26	-	No
Toxorhynchites rutilus septentrionalis	XP_055615165.1	-61.04	-	No
Uranotaenia lowii	XP_055613707.1	-67.47	-	No

### Sheet: Combined_group
Species	Sequence identifier	Global	Local	Prediction
Aedes aegypti	XP_021694245.1_XP_021694244.1	14.8	19.43	GPCR
Aedes albopictus	XP_029730006.2_XP_029732781.1	-8.75	-	No
Anopheles coustani	XP_058127655.1_XP_058127654.1	29.28	32.67	GPCR
Anopheles marshallii	XP_053667487.1_XP_053667509.1	25.51	33.27	GPCR
Armigeres subalbatus	XP_062541911.1_XP_062541918.1	15.92	19.18	GPCR
Culex pipiens pallens	XP_052562553.1_XP_039431130.1	20.22	25	GPCR
Ochlerotatus camptorhynchus	XP_065086301.1_XP_065081927.1	19.8	24.45	GPCR
Toxorhynchites rutilus septentrionalis	XP_055624788.1_XP_055615165.1	10.76	14.68	GPCR
Uranotaenia lowii	XP_055585510.1_XP_055613707.1	14.57	14.45	GPCR
