## Supplemental File 3 for "cAMP-related second messenger pathways modulate hearing function in *Aedes aegypti* mosquitoes"

### Sheet: Sheet1
Species	Accession number
Aedes aegypti	XP_001663600.1
Aedes albopictus	XP_019562520.2
Anopheles arabiensis	XP_040162087.1
Anopheles coluzzii	XP_040241141.2
Anopheles coustani	XP_058124796.1
Anopheles darlingi	XP_049543408.1
Anopheles funestus	XP_049297048.1
Anopheles gambiae	XP_314995.5
Anopheles maculipalpis	XP_050074465.1
Anopheles marshalli	XP_053662941.1
Anopheles merus	XP_041770407.1
Anopheles moucheti	XP_052894580.1
Anopheles nili	XP_053675260.1
Anopheles stephensi	XP_035911433.1
Armigeres subalbatus	XP_062543639.1
Culex pipiens pallens	XP_039446786.1
Culex quinquefasciatus	XP_038122076.1
Malaya genurostris	XP_058458123.1
Ochlerotatus camptorhynchus	XP_065091108.1
Sabethes cyaneus	XP_053688682.1
Topomyia yanbarensis	XP_058828886.1
Toxorhynchites rutilus septentrionalis	XP_055626632.1
Uranotaenia lowii	XP_055609755.1
Wyemoyia smithii	XP_055537293.1
